# Comprehensive mapping of avian influenza polymerase adaptation to the human host

**DOI:** 10.1101/512525

**Authors:** Y.Q. Shirleen Soh, Louise H. Moncla, Rachel Eguia, Trevor Bedford, Jesse D. Bloom

## Abstract

Viruses like influenza are infamous for their ability to adapt to new hosts. Retrospective studies of natural zoonoses and passaging in the lab have identified a modest number of host-adaptive mutations. However, it is unclear if these mutations represent all ways that influenza can adapt to a new host. Here we take a prospective approach to this question by completely mapping amino-acid mutations to the avian influenza virus polymerase protein PB2 that enhance growth in human cells. We identify numerous previously uncharacterized human-adaptive mutations. These mutations cluster on PB2’s surface, highlighting potential interfaces with host factors. Some previously uncharacterized adaptive mutations occur in avian-to-human transmission of H7N9 influenza, showing their importance for natural virus evolution. But other adaptive mutations do not occur in nature because they are inaccessible via single-nucleotide mutations. Overall, our work shows how selection at key molecular surfaces combines with evolutionary accessibility to shape viral host adaptation.
