## Supplementary material for "Comprehensive mapping of avian influenza polymerase adaptation to the human host": Table S3

### Sheet: TableS2_HumanAdaptiveMutations
Site	Mutation	Source	ExptVerified	Study	StudyType	strain	notes
9	D9N	Natural	Yes	Kim 2010	Followup	H5N1
9	D9N	Natural	Yes	Miotto 2008	Discovery	H1N1
9	D9N	Natural	Yes	Miotto 2008	Discovery	H3N2
9	D9N	Natural	Yes	Naffakh 2000	Discovery	H1N1
9	D9N	Natural	Yes	Naffakh 2000	Discovery	H3N2
44	A44S	Natural	No	Chen 2006	Discovery	H3N2
44	A44S	Natural	No	Finkelstein 2007	Discovery	H1N1
44	A44S	Natural	No	Finkelstein 2007	Discovery	H3N2
44	A44S	Natural	No	Miotto 2008	Discovery	H1N1
44	A44S	Natural	No	Miotto 2008	Discovery	H3N2
64	M64T	Natural	No	Finkelstein 2007	Discovery	H1N1
64	M64T	Natural	No	Finkelstein 2007	Discovery	H3N2
64	M64T	Natural	No	Miotto 2008	Discovery	H1N1
64	M64T	Natural	No	Miotto 2008	Discovery	H3N2
67	I67V	Natural	No	Miotto 2008	Discovery	H1N1
74	G74S	Natural	Yes	Manz 2016	Discovery	H5N1
81	T81M	Natural	No	Miotto 2008	Discovery	H1N1
81	T81M	Natural	No	Miotto 2008	Discovery	H3N2
81	T81M	Natural	No	Naffakh 2000	Discovery	H1N1
81	T81M	Natural	No	Naffakh 2000	Discovery	H3N2
82	N82S	Natural	No	Miotto 2008	Discovery	H3N2
105	T105V	Natural	No	Miotto 2008	Discovery	H1N1
105	T105V	Natural	No	Miotto 2008	Discovery	H3N2
114	K702R	Natural	No	Miotto 2008	Discovery	Seasonal
120	E120D	Natural	No	Miotto 2008	Discovery	H3N2
158	E158G	Revgen	Yes	Cauldwell 2013	Followup	H5N1
158	E158G	Natural	Yes	Manz 2016	Discovery	pdmH1N1
158	E158G	Exptevol	Yes	Zhou 2011	Discovery	Expt
158	E158G	Revgen	Yes	Zhou 2011	Followup	H5N1
189	K189R	Natural	Yes	Manz 2016	Discovery	H5N1
192	E192K	Exptevol	Yes	Taft 2015	Discovery	Expt
199	A199S	Natural	No	Taubenberger 2005	Discovery	H1N1
199	A199S	Revgen	Yes	Cauldwell 2013	Followup	H5N1
199	A199S	Natural	Yes	Chen 2006	Discovery	H3N2
199	A199S	Natural	Yes	Chen 2006	Discovery	H5N1
199	A199S	Natural	Yes	Finkelstein 2007	Discovery	H1N1
199	A199S	Natural	Yes	Finkelstein 2007	Discovery	H3N2
199	A199S	Natural	Yes	Kim 2010	Followup	H1N1
199	A199S	Natural	Yes	Kim 2010	Followup	H5N1
199	A199S	Natural	Yes	Miotto 2008	Discovery	H1N1
199	A199S	Natural	Yes	Miotto 2008	Discovery	H3N2
199	A199S	Natural	Yes	Naffakh 2000	Discovery	H1N1
199	A199S	Natural	Yes	Naffakh 2000	Discovery	H5N1
199	A199S	Natural	Yes	Naffakh 2000	Discovery	H3N2
253	D253N	Natural	Yes	Manz 2016	Discovery	H7N9
253	D253N	Exptevol	Yes	Mok 2011	Discovery	Expt
256	D256G	Natural	Yes	Manz 2016	Discovery	H7N9
271	T271A	Natural	Yes	Bussey 2010	Discovery	H3N2
271	T271A	Revgen	Yes	Cauldwell 2013	Followup	H5N1
271	T271A	Natural	Yes	Chen 2006	Discovery	H3N2
271	T271A	Natural	Yes	Chen 2006	Discovery	H9N2
271	T271A	Natural	Yes	Finkelstein 2007	Discovery	H1N1
271	T271A	Natural	Yes	Finkelstein 2007	Discovery	H3N2
271	T271A	Natural	Yes	Foeglein 2011	Discovery	H1N1
271	T271A	Natural	Yes	Miotto 2008	Discovery	H1N1
271	T271A	Natural	Yes	Miotto 2008	Discovery	H3N2
286	S286G	Natural	Yes	Manz 2016	Discovery	H5N1
286	S286G	Natural	Yes	Manz 2016	Discovery	H7N9
286	S286G	Natural	Yes	Manz 2016	Discovery	pdmH1N1
292	I292T	Natural	No	Miotto 2008	Discovery	H1N1
292	I292T	Natural	No	Miotto 2008	Discovery	H3N2
368	R368K	Natural	No	Miotto 2008	Discovery	H1N1
368	R368K	Natural	No	Miotto 2008	Discovery	H3N2
382	I382V	Natural	No	Miotto 2008	Discovery	H3N2
453	P453H	Natural	No	Miotto 2008	Discovery	H3N2
475	L475M	Natural	No	Taubenberger 2005	Discovery	H1N1
475	L475M	Natural	No	Chen 2006	Discovery	H3N2
475	L475M	Natural	No	Finkelstein 2007	Discovery	H1N1
475	L475M	Natural	No	Finkelstein 2007	Discovery	H3N2
475	L475M	Natural	No	Miotto 2008	Discovery	H1N1
475	L475M	Natural	No	Miotto 2008	Discovery	H3N2
475	L475M	Natural	No	Naffakh 2000	Discovery	H1N1
475	L475M	Natural	No	Naffakh 2000	Discovery	H3N2
489	S489P	Natural	Yes	Manz 2016	Discovery	H5N1
491	T491A	Natural	No	Miotto 2008	Discovery	H1N1
526	K526R	Natural	Yes	Manz 2016	Discovery	H5N1
526	K526R	Natural	Yes	Manz 2016	Discovery	Seasonal
526	K526R	Natural	No	Miotto 2008	Discovery	H3N2
534	S534F	Natural	Yes	Manz 2016	Discovery	H7N9
535	M535T	Revgen	Yes	Cauldwell 2013	Followup	H5N1
567	D567N	Natural	No	Taubenberger 2005	Discovery	H1N1
567	D567N	Natural	No	Finkelstein 2007	Discovery	H1N1
567	D567N	Natural	No	Finkelstein 2007	Discovery	H3N2
567	D567N	Natural	No	Miotto 2008	Discovery	H1N1
567	D567N	Natural	No	Miotto 2008	Discovery	H3N2
588	A588I	Natural	Yes	Chen 2006	Discovery	H3N2
588	A588I	Natural	Yes	Finkelstein 2007	Discovery	H1N1
588	A588I	Natural	Yes	Finkelstein 2007	Discovery	H3N2
588	A588I	Natural	Yes	Foeglein 2011	Discovery	H1N1
588	A588I	Natural	Yes	Miotto 2008	Discovery	H1N1
588	A588I	Natural	Yes	Miotto 2008	Discovery	H3N2
588	A588I	Natural	Yes	Naffakh 2000	Discovery	H1N1
588	A588I	Natural	Yes	Naffakh 2000	Discovery	H3N2
590	G590S	Revgen	No	Cauldwell 2013	Followup	H5N1	Tested pair together, not individually
590	G590S	Natural	No	Mehle 2009	Discovery	pdmH1N1	Tested pair together, not individually
591	Q591R	Revgen	No	Cauldwell 2013	Followup	H5N1	Tested pair together, not individually
591	Q591K	Natural	Yes	Manz 2016	Discovery	pdmH1N1
591	Q591R	Natural	No	Mehle 2009	Discovery	pdmH1N1	Tested pair together, not individually
591	Q591K	Exptevol	Yes	Mok 2011	Discovery	Expt
591	Q591K	Natural	Yes	Yamada 2010	Discovery	H5N1
591	Q591R	Natural	No	Yamada 2010	Discovery	pdmH1N1
613	V613T	Natural	No	Chen 2006	Discovery	H3N2
613	V613T	Natural	No	Miotto 2008	Discovery	H1N1
613	V613T	Natural	No	Miotto 2008	Discovery	H3N2
627	E627K	Natural	No	Taubenberger 2005	Discovery	H1N1
627	E627K	Revgen	Yes	Cauldwell 2013	Followup	H5N1
627	E627K	Natural	Yes	Chen 2006	Discovery	H3N2
627	E627K	Natural	Yes	Chen 2006	Discovery	H5N1
627	E627K	Natural	Yes	Chen 2006	Discovery	H7N7
627	E627K	Natural	Yes	deWit 2010	Discovery	H7N7
627	E627K	Natural	Yes	Finkelstein 2007	Discovery	H1N1
627	E627K	Natural	Yes	Finkelstein 2007	Discovery	H3N2
627	E627K	Natural	Yes	Kim 2010	Followup	H5N1
627	E627K	Natural	Yes	Manz 2016	Discovery	H5N1
627	E627K	Natural	Yes	Manz 2016	Discovery	H7N9
627	E627K	Natural	Yes	Miotto 2008	Discovery	H1N1
627	E627K	Natural	Yes	Miotto 2008	Discovery	H3N2
627	E627K	Natural	Yes	Naffakh 2000	Discovery	H1N1
627	E627K	Natural	Yes	Naffakh 2000	Discovery	H3N2
627	E627K	Exptevol	Yes	Subbarao 1993	Discovery	Expt
636	L636F	Natural	Yes	Foeglein 2011	Discovery	H1N1
636	L636F	Natural	Yes	Manz 2016	Discovery	H5N1
660	K660R	Natural	Yes	Manz 2016	Discovery	H5N1
661	A661T	Natural	No	Miotto 2008	Discovery	H1N1
661	A661T	Natural	No	Miotto 2008	Discovery	H3N2
674	A674T	Natural	No	Chen 2006	Discovery	H3N2
674	A674R	Natural	No	Finkelstein 2007	Discovery	H1N1
674	A674R	Natural	No	Finkelstein 2007	Discovery	H3N2
674	A674T	Natural	No	Miotto 2008	Discovery	H1N1
674	A674T	Natural	No	Miotto 2008	Discovery	H3N2
676	T676I	Natural	No	Miotto 2008	Discovery	H3N2
682	G682S	Natural	No	Miotto 2008	Discovery	H3N2
684	A684S	Revgen	Yes	Cauldwell 2013	Followup	H5N1
684	A684S	Natural	Yes	Miotto 2008	Discovery	H3N2
701	D701N	Revgen	Yes	Cauldwell 2013	Followup	H5N1
701	D701N	Natural	Yes	Foeglein 2011	Discovery	H1N1
701	D701N	Exptevol	Yes	Gabriel 2005	Discovery	Expt
701	D701N	Natural	Yes	Manz 2016	Discovery	H5N1
701	D701N	Natural	Yes	Manz 2016	Discovery	H7N9
701	D701V	Exptevol	Yes	Taft 2015	Discovery	Expt
702	K702R	Natural	No	Taubenberger 2005	Discovery	H1N1
702	K702R	Revgen	Yes	Cauldwell 2013	Followup	H5N1
702	K702R	Natural	Yes	Finkelstein 2007	Discovery	H1N1
702	K702R	Natural	Yes	Finkelstein 2007	Discovery	H3N2
702	K702R	Natural	Yes	Miotto 2008	Discovery	H1N1
702	K702R	Natural	Yes	Miotto 2008	Discovery	H3N2
702	K702R	Natural	Yes	Naffakh 2000	Discovery	H1N1
702	K702R	Natural	Yes	Naffakh 2000	Discovery	H3N2
702	K702R	Exptevol	Yes	Taft 2015	Discovery	Expt
714	S714R	Exptevol	Yes	Gabriel 2005	Discovery	Expt
714	S714R	Natural	Yes	Manz 2016	Discovery	pdmH1N1
740	D740N	Natural	Yes	Manz 2016	Discovery	H5N1
