## Supplementary material for "Comprehensive mapping of avian influenza polymerase adaptation to the human host": Table S4

### Sheet: A549
Mutation	Selected in	% mCherry+	% GFP+|mCherry+
WT	None	22.9	1.75
WT	None	27.4	2.74
WT	None	24.3	3.31
D9K	A549	22.5	4.57
D9K	A549	24	4.33
D9K	A549	25.7	4.9
N82W	A549	25.3	5.57
N82W	A549	24.6	5.98
N82W	A549	23.6	5.7
N82K	Both	23	3.95
N82K	Both	21.3	3.43
N82K	Both	22.8	3.57
P112W	CCL141	23.3	0.94
P112W	CCL141	23.4	0.54
P112W	CCL141	22.4	0.77
I163C	A549	22.6	7.54
I163C	A549	19	8.76
I163C	A549	20.7	8.34
I176E	A549	21.5	3.4
I176E	A549	22.4	3.26
I176E	A549	20.3	3.65
Q182N	A549	21.6	9.9
Q182N	A549	20	9.44
Q182N	A549	18.2	8.3
L183D	A549	21.5	8.08
L183D	A549	20.5	8.4
L183D	A549	22.2	10.1
D195K	Both	19.9	6.75
D195K	Both	22.1	7.67
D195K	Both	23.8	7.08
A199S	Known - Both	19	3.43
A199S	Known - Both	21.5	2.03
A199S	Known - Both	24.1	3.97
I292T	A549	22.1	3.34
I292T	A549	21.7	2.46
I292T	A549	21.7	3.5
R293C	Both	24.6	4.45
R293C	Both	22	5.83
R293C	Both	24.8	5.65
R355K	H7N9 - Human	21	2.66
R355K	H7N9 - Human	19.5	3.69
R355K	H7N9 - Human	23.2	2.73
R355G	A549	21.5	2.52
R355G	A549	20.4	3.57
R355G	A549	21.4	3.63
T378R	CCL141	18.4	0.98
T378R	CCL141	21.7	0.21
T378R	CCL141	21.6	0.85
I382D	CCL141	25.4	2.04
I382D	CCL141	22.4	2.57
I382D	CCL141	22.3	2.38
T521F	A549	24.6	10.3
T521F	A549	20.2	9.68
T521F	A549	21.8	10.5
Q522I	A549	22.1	10.8
Q522I	A549	20.6	7.74
Q522I	A549	22.1	9.13
S532D	A549	23.8	3.49
S532D	A549	24	3.69
S532D	A549	21.6	3.22
S534F	H7N9 - Human	23.6	14
S534F	H7N9 - Human	21.4	14.6
S534F	H7N9 - Human	23.4	14.9
Q591R	Known - Human	18.7	10.5
Q591R	Known - Human	21.5	11.2
Q591R	Known - Human	19.7	9.8
E627V	H7N9 - Human	23.1	20.2
E627V	H7N9 - Human	21.4	21.3
E627V	H7N9 - Human	22.9	20.3
E627C	A549	24.9	13.4
E627C	A549	26.2	13.1
E627K	Known - Human	24.7	38.3
E627K	Known - Human	23.7	34.9
E627K	Known - Human	22.6	26.3
E627E	None	21.2	3.28
E627D	CCL141	25	0.33
E627D	CCL141	24.5	0.52
E627D	CCL141	20.6	0.45
E627S	A549	18.3	6.69
E627S	A549	19.3	14.6
E627S	A549	20.2	14.9
E627E	None	21.5	3.13
E627E	None	20.5	2.82
E627C	A549	22.3	6.27
G669S	A549	21.2	8.25
G669S	A549	21.6	7.17
G669S	A549	17.8	1.54
D701N	Known - Human	21	9.86
D701N	Known - Human	20.1	9.45
D701M	A549	20.2	6.07
D701M	A549	20.1	5.26
D701M	A549	20.7	5.77
D701N	Known - Human	19.6	9.51

### Sheet: 293T
Mutation	Selected in	% mCherry+	% GFP+|mCherry+
WT	None	36.4	36.3
WT	None	39	36.7
WT	None	40.9	38.8
D9K	A549	45.8	49.2
D9K	A549	42.8	47.5
D9K	A549	38.7	42.1
N82W	A549	45.3	50.5
N82W	A549	45.7	51.7
N82W	A549	41.8	47.3
N82K	Both	49	39.5
N82K	Both	41	41.5
N82K	Both	46.8	44.1
P112W	CCL141	39.4	19.1
P112W	CCL141	39.4	19.8
P112W	CCL141	33.9	15.3
I163C	A549	43.3	53.5
I163C	A549	43.7	60.5
I163C	A549	44	59.6
I176E	A549	48.2	39.1
I176E	A549	46.6	38.3
I176E	A549	48.3	39.5
Q182N	A549	48.3	61
Q182N	A549	45.7	61.2
Q182N	A549	46.6	59.7
L183D	A549	43.1	58.9
L183D	A549	41.5	58.4
L183D	A549	39.9	57.6
D195K	Both	40.1	51.4
D195K	Both	34.9	50.6
D195K	Both	44.6	51
A199S	Known - Both	44	45.2
A199S	Known - Both	46.4	38.6
A199S	Known - Both	39.1	36.2
I292T	A549	46.6	43.1
I292T	A549	46.9	40.9
I292T	A549	46.5	42.9
R293C	Both	47.1	47
R293C	Both	48.9	47.8
R293C	Both	46.6	47.8
R355K	H7N9 - Human	51.7	41.5
R355K	H7N9 - Human	47.4	41.1
R355K	H7N9 - Human	41.5	37.8
R355G	A549	50.3	44.5
R355G	A549	49.5	42.7
R355G	A549	47.4	44
T378R	CCL141	46.7	29.7
T378R	CCL141	44.3	0.099
T378R	CCL141	45.8	27.4
I382D	CCL141	45	38.3
I382D	CCL141	44.9	38.3
I382D	CCL141	45.2	39.5
T521F	A549	40.7	61.1
T521F	A549	39.8	62.5
T521F	A549	46.9	65.8
Q522I	A549	51.3	61.5
Q522I	A549	48.8	62.9
Q522I	A549	47.3	60.7
S532D	A549	34.8	39.7
S532D	A549	46.5	47.8
S532D	A549	43.4	41.2
S534F	H7N9 - Human	48.3	68.5
S534F	H7N9 - Human	49.1	68.5
S534F	H7N9 - Human	48.1	68.9
Q591R	Known - Human	43.2	63.3
Q591R	Known - Human	40	63.6
Q591R	Known - Human	44	64.7
E627V	H7N9 - Human	45.4	75.9
E627V	H7N9 - Human	49.9	74.8
E627V	H7N9 - Human	50.8	76.6
E627C	A549	36.6	64.6
E627C	A549	36.6	62.1
E627K	Known - Human	39.2	84.8
E627K	Known - Human	39	83.3
E627K	Known - Human	43	82.3
E627E	None	40.4	40.2
E627D	CCL141	37.2	13.7
E627D	CCL141	38.6	12.9
E627D	CCL141	38.7	15.8
E627S	A549	35.3	61.1
E627S	A549	34.9	67.4
E627S	A549	40.6	69.3
E627E	None	40.1	38.5
E627E	None	26.6	33.5
E627C	A549	37.5	54.5
G669S	A549	47	58.4
G669S	A549	43.1	55.6
G669S	A549	39.1	42.3
D701N	Known - Human	45.6	63.4
D701N	Known - Human	48.2	65.2
D701M	A549	47.4	53.3
D701M	A549	46.9	54.7
D701M	A549	46.5	55.3
D701N	Known - Human	44.6	66.9
