## Supplementary material for "Comprehensive mapping of avian influenza polymerase adaptation to the human host": Table S5

Sample_ID	Cell	Timepoint	Virus_no	BioRep	Mutant	file	TotalReads	WtReads	MutReads
A-10-2	A549	10	2	1	E627K	A-10-2_S1_L001_R1_001.fastq.gz	267792.0	44870.0	198942.0
A-10-3	A549	10	3	1	I163C	A-10-3_S2_L001_R1_001.fastq.gz	429694.0	99821.0	299474.0
A-10-4	A549	10	4	1	I292T	A-10-4_S3_L001_R1_001.fastq.gz	419262.0	351615.0	35860.0
A-10-5	A549	10	5	1	T521F	A-10-5_S4_L001_R1_001.fastq.gz	359249.0	126798.0	205981.0
A-10-6	A549	10	6	1	E627E	A-10-6_S5_L001_R1_001.fastq.gz	306875.0	248085.0	32304.0
A-10-7	A549	10	7	1	E627C	A-10-7_S6_L001_R1_001.fastq.gz	278232.0	95103.0	151969.0
A-10-8	A549	10	8	1	D701M	A-10-8_S7_L001_R1_001.fastq.gz	345346.0	140084.0	182431.0
A-10-9	A549	10	9	1	D9K	A-10-9_S8_L001_R1_001.fastq.gz	472974.0	117797.0	317793.0
A-10-10	A549	10	10	1	R355G	A-10-10_S9_L001_R1_001.fastq.gz	378336.0	225854.0	108892.0
A-10-11	A549	10	11	1	S532D	A-10-11_S10_L001_R1_001.fastq.gz	252360.0	160831.0	21663.0
A-10-12	A549	10	12	1	G669S	A-10-12_S11_L001_R1_001.fastq.gz	466655.0	325608.0	101072.0
A-10-13	A549	10	13	1	N82K	A-10-13_S12_L001_R1_001.fastq.gz	338068.0	209271.0	96922.0
A-10-14	A549	10	14	1	T378R	A-10-14_S13_L001_R1_001.fastq.gz	457516.0	381797.0	21834.0
A-10-15	A549	10	15	1	S534F	A-10-15_S14_L001_R1_001.fastq.gz	266711.0	74007.0	117019.0
A-10-16	A549	10	16	1	R355K	A-10-16_S15_L001_R1_001.fastq.gz	341713.0	240222.0	63488.0
A-10-17	A549	10	17	1	E627D	A-10-17_S16_L001_R1_001.fastq.gz	249739.0	227267.0	2349.0
A-10-18	A549	10	18	1	N82W	A-10-18_S17_L001_R1_001.fastq.gz	387801.0	257256.0	93454.0
A-10-20	A549	10	20	2	E627K	A-10-20_S18_L001_R1_001.fastq.gz	317824.0	18195.0	268271.0
A-10-21	A549	10	21	2	I163C	A-10-21_S19_L001_R1_001.fastq.gz	478196.0	23376.0	423383.0
A-10-22	A549	10	22	2	I292T	A-10-22_S20_L001_R1_001.fastq.gz	435047.0	249375.0	149666.0
A-10-23	A549	10	23	2	T521F	A-10-23_S21_L001_R1_001.fastq.gz	407291.0	39945.0	337464.0
A-10-24	A549	10	24	2	E627E	A-10-24_S22_L001_R1_001.fastq.gz	293991.0	114934.0	154267.0
A-10-25	A549	10	25	2	E627C	A-10-25_S23_L001_R1_001.fastq.gz	318723.0	22604.0	256807.0
A-10-26	A549	10	26	2	D701M	A-10-26_S24_L001_R1_001.fastq.gz	361443.0	16224.0	322672.0
A-10-27	A549	10	27	2	D9K	A-10-27_S25_L001_R1_001.fastq.gz	465401.0	32522.0	398256.0
A-10-28	A549	10	28	2	R355G	A-10-28_S26_L001_R1_001.fastq.gz	393807.0	44714.0	309310.0
A-10-29	A549	10	29	2	S532D	A-10-29_S27_L001_R1_001.fastq.gz	266727.0	76953.0	110646.0
A-10-30	A549	10	30	2	G669S	A-10-30_S28_L001_R1_001.fastq.gz	363079.0	65258.0	268404.0
A-10-31	A549	10	31	2	N82K	A-10-31_S29_L001_R1_001.fastq.gz	457760.0	67555.0	352889.0
A-10-32	A549	10	32	2	T378R	A-10-32_S30_L001_R1_001.fastq.gz	473630.0	354875.0	61134.0
A-10-33	A549	10	33	2	S534F	A-10-33_S31_L001_R1_001.fastq.gz	230150.0	12100.0	152962.0
A-10-34	A549	10	34	2	R355K	A-10-34_S32_L001_R1_001.fastq.gz	394277.0	183085.0	172932.0
A-10-35	A549	10	35	2	E627D	A-10-35_S33_L001_R1_001.fastq.gz	340792.0	306715.0	3344.0
A-10-36	A549	10	36	2	N82W	A-10-36_S34_L001_R1_001.fastq.gz	392631.0	71835.0	280059.0
C-10-2	CCL141	10	2	1	E627K	C-10-2_S35_L001_R1_001.fastq.gz	320059.0	152460.0	140364.0
C-10-3	CCL141	10	3	1	I163C	C-10-3_S36_L001_R1_001.fastq.gz	417513.0	201566.0	187564.0
C-10-4	CCL141	10	4	1	I292T	C-10-4_S37_L001_R1_001.fastq.gz	475622.0	364465.0	70916.0
C-10-5	CCL141	10	5	1	T521F	C-10-5_S38_L001_R1_001.fastq.gz	424159.0	219816.0	172669.0
C-10-6	CCL141	10	6	1	E627E	C-10-6_S39_L001_R1_001.fastq.gz	345594.0	250947.0	66697.0
C-10-7	CCL141	10	7	1	E627C	C-10-7_S40_L001_R1_001.fastq.gz	330575.0	162976.0	128987.0
C-10-8	CCL141	10	8	1	D701M	C-10-8_S41_L001_R1_001.fastq.gz	485632.0	198169.0	255237.0
C-10-9	CCL141	10	9	1	D9K	C-10-9_S42_L001_R1_001.fastq.gz	420824.0	163502.0	222969.0
C-10-10	CCL141	10	10	1	R355G	C-10-10_S43_L001_R1_001.fastq.gz	422461.0	281662.0	95565.0
C-10-11	CCL141	10	11	1	S532D	C-10-11_S44_L001_R1_001.fastq.gz	264409.0	142147.0	51739.0
C-10-12	CCL141	10	12	1	G669S	C-10-12_S45_L001_R1_001.fastq.gz	472272.0	272973.0	162115.0
C-10-13	CCL141	10	13	1	N82K	C-10-13_S46_L001_R1_001.fastq.gz	327691.0	183303.0	112593.0
C-10-14	CCL141	10	14	1	T378R	C-10-14_S47_L001_R1_001.fastq.gz	455360.0	279172.0	119579.0
C-10-15	CCL141	10	15	1	S534F	C-10-15_S48_L001_R1_001.fastq.gz	286196.0	93503.0	111777.0
C-10-16	CCL141	10	16	1	R355K	C-10-16_S49_L001_R1_001.fastq.gz	287481.0	165898.0	94268.0
C-10-17	CCL141	10	17	1	E627D	C-10-17_S50_L001_R1_001.fastq.gz	305797.0	272234.0	7333.0
C-10-18	CCL141	10	18	1	N82W	C-10-18_S51_L001_R1_001.fastq.gz	362901.0	239022.0	88488.0
C-10-20	CCL141	10	20	2	E627K	C-10-20_S52_L001_R1_001.fastq.gz	303034.0	121212.0	154421.0
C-10-21	CCL141	10	21	2	I163C	C-10-21_S53_L001_R1_001.fastq.gz	388512.0	109346.0	253269.0
C-10-22	CCL141	10	22	2	I292T	C-10-22_S54_L001_R1_001.fastq.gz	394012.0	212744.0	150121.0
C-10-23	CCL141	10	23	2	T521F	C-10-23_S55_L001_R1_001.fastq.gz	344150.0	100235.0	219192.0
C-10-24	CCL141	10	24	2	E627E	C-10-24_S56_L001_R1_001.fastq.gz	288771.0	108350.0	156574.0
C-10-25	CCL141	10	25	2	E627C	C-10-25_S57_L001_R1_001.fastq.gz	273120.0	122621.0	125143.0
C-10-26	CCL141	10	26	2	D701M	C-10-26_S58_L001_R1_001.fastq.gz	395922.0	68854.0	303580.0
C-10-27	CCL141	10	27	2	D9K	C-10-27_S59_L001_R1_001.fastq.gz	498915.0	93823.0	365779.0
C-10-28	CCL141	10	28	2	R355G	C-10-28_S60_L001_R1_001.fastq.gz	356690.0	109574.0	207408.0
C-10-29	CCL141	10	29	2	S532D	C-10-29_S61_L001_R1_001.fastq.gz	283485.0	69655.0	128752.0
C-10-30	CCL141	10	30	2	G669S	C-10-30_S62_L001_R1_001.fastq.gz	461895.0	175497.0	252125.0
C-10-31	CCL141	10	31	2	N82K	C-10-31_S63_L001_R1_001.fastq.gz	428298.0	136578.0	251188.0
C-10-32	CCL141	10	32	2	T378R	C-10-32_S64_L001_R1_001.fastq.gz	429198.0	128308.0	243224.0
C-10-33	CCL141	10	33	2	S534F	C-10-33_S65_L001_R1_001.fastq.gz	231099.0	50283.0	120960.0
C-10-34	CCL141	10	34	2	R355K	C-10-34_S66_L001_R1_001.fastq.gz	368284.0	95351.0	230753.0
C-10-35	CCL141	10	35	2	E627D	C-10-35_S67_L001_R1_001.fastq.gz	310497.0	214141.0	63902.0
C-10-36	CCL141	10	36	2	N82W	C-10-36_S68_L001_R1_001.fastq.gz	369898.0	145554.0	186802.0
A-48-2	A549	48	2	1	E627K	A-48-2_S1_L001_R1_001.fastq.gz	239883.0	116565.0	98249.0
A-48-3	A549	48	3	1	I163C	A-48-3_S2_L001_R1_001.fastq.gz	456651.0	90065.0	333072.0
A-48-4	A549	48	4	1	I292T	A-48-4_S3_L001_R1_001.fastq.gz	395973.0	310613.0	47547.0
A-48-5	A549	48	5	1	T521F	A-48-5_S4_L001_R1_001.fastq.gz	285811.0	79073.0	187051.0
A-48-6	A549	48	6	1	E627E	A-48-6_S5_L001_R1_001.fastq.gz	258314.0	149053.0	84949.0
A-48-7	A549	48	7	1	E627C	A-48-7_S6_L001_R1_001.fastq.gz	293189.0	83496.0	174538.0
A-48-8	A549	48	8	1	D701M	A-48-8_S7_L001_R1_001.fastq.gz	347382.0	240894.0	84874.0
A-48-9	A549	48	9	1	D9K	A-48-9_S8_L001_R1_001.fastq.gz	390477.0	143232.0	219210.0
A-48-10	A549	48	10	1	R355G	A-48-10_S9_L001_R1_001.fastq.gz	294046.0	63177.0	127247.0
A-48-11	A549	48	11	1	S532D	A-48-11_S10_L001_R1_001.fastq.gz	308299.0	220634.0	32231.0
A-48-12	A549	48	12	1	G669S	A-48-12_S11_L001_R1_001.fastq.gz	387481.0	255320.0	105310.0
A-48-13	A549	48	13	1	N82K	A-48-13_S12_L001_R1_001.fastq.gz	354225.0	189804.0	116793.0
A-48-14	A549	48	14	1	T378R	A-48-14_S13_L001_R1_001.fastq.gz	463047.0	393744.0	5656.0
A-48-15	A549	48	15	1	S534F	A-48-15_S14_L001_R1_001.fastq.gz	336138.0	144459.0	141089.0
A-48-16	A549	48	16	1	R355K	A-48-16_S15_L001_R1_001.fastq.gz	326772.0	88007.0	110726.0
A-48-17	A549	48	17	1	E627D	A-48-17_S16_L001_R1_001.fastq.gz	300673.0	260665.0	234.0
A-48-18	A549	48	18	1	N82W	A-48-18_S17_L001_R1_001.fastq.gz	413943.0	273912.0	88932.0
A-48-20	A549	48	20	2	E627K	A-48-20_S18_L001_R1_001.fastq.gz	291023.0	64533.0	197007.0
A-48-21	A549	48	21	2	I163C	A-48-21_S19_L001_R1_001.fastq.gz	403851.0	29546.0	347817.0
A-48-22	A549	48	22	2	I292T	A-48-22_S20_L001_R1_001.fastq.gz	305926.0	159911.0	92623.0
A-48-23	A549	48	23	2	T521F	A-48-23_S21_L001_R1_001.fastq.gz	407174.0	23893.0	354809.0
A-48-24	A549	48	24	2	E627E	A-48-24_S22_L001_R1_001.fastq.gz	221032.0	103424.0	97127.0
A-48-25	A549	48	25	2	E627C	A-48-25_S23_L001_R1_001.fastq.gz	261650.0	19701.0	212252.0
A-48-26	A549	48	26	2	D701M	A-48-26_S24_L001_R1_001.fastq.gz	469313.0	25368.0	415173.0
A-48-27	A549	48	27	2	D9K	A-48-27_S25_L001_R1_001.fastq.gz	387557.0	41254.0	319563.0
A-48-28	A549	48	28	2	R355G	A-48-28_S26_L001_R1_001.fastq.gz	267176.0	36700.0	128141.0
A-48-29	A549	48	29	2	S532D	A-48-29_S27_L001_R1_001.fastq.gz	281663.0	76605.0	159494.0
A-48-30	A549	48	30	2	G669S	A-48-30_S28_L001_R1_001.fastq.gz	318543.0	33814.0	262403.0
A-48-31	A549	48	31	2	N82K	A-48-31_S29_L001_R1_001.fastq.gz	352141.0	61482.0	249654.0
A-48-32	A549	48	32	2	T378R	A-48-32_S30_L001_R1_001.fastq.gz	409314.0	277325.0	85793.0
A-48-33	A549	48	33	2	S534F	A-48-33_S31_L001_R1_001.fastq.gz	247635.0	10353.0	198947.0
A-48-34	A549	48	34	2	R355K	A-48-34_S32_L001_R1_001.fastq.gz	271292.0	28374.0	48548.0
A-48-35	A549	48	35	2	E627D	A-48-35_S33_L001_R1_001.fastq.gz	399848.0	355610.0	2860.0
A-48-36	A549	48	36	2	N82W	A-48-36_S34_L001_R1_001.fastq.gz	378733.0	53202.0	278793.0
C-48-2	CCL141	48	2	1	E627K	C-48-2_S35_L001_R1_001.fastq.gz	343291.0	203896.0	104221.0
C-48-3	CCL141	48	3	1	I163C	C-48-3_S36_L001_R1_001.fastq.gz	457778.0	362218.0	64124.0
C-48-4	CCL141	48	4	1	I292T	C-48-4_S37_L001_R1_001.fastq.gz	358348.0	274105.0	49669.0
C-48-5	CCL141	48	5	1	T521F	C-48-5_S38_L001_R1_001.fastq.gz	387456.0	347503.0	15228.0
C-48-6	CCL141	48	6	1	E627E	C-48-6_S39_L001_R1_001.fastq.gz	272152.0	199006.0	47884.0
C-48-7	CCL141	48	7	1	E627C	C-48-7_S40_L001_R1_001.fastq.gz	296072.0	157263.0	107015.0
C-48-8	CCL141	48	8	1	D701M	C-48-8_S41_L001_R1_001.fastq.gz	421958.0	324439.0	71382.0
C-48-9	CCL141	48	9	1	D9K	C-48-9_S42_L001_R1_001.fastq.gz	429812.0	299059.0	95974.0
C-48-10	CCL141	48	10	1	R355G	C-48-10_S43_L001_R1_001.fastq.gz	293838.0	170451.0	19541.0
C-48-11	CCL141	48	11	1	S532D	C-48-11_S44_L001_R1_001.fastq.gz	285081.0	207585.0	32068.0
C-48-12	CCL141	48	12	1	G669S	C-48-12_S45_L001_R1_001.fastq.gz	442940.0	372351.0	37222.0
C-48-13	CCL141	48	13	1	N82K	C-48-13_S46_L001_R1_001.fastq.gz	321248.0	163803.0	123712.0
C-48-14	CCL141	48	14	1	T378R	C-48-14_S47_L001_R1_001.fastq.gz	418823.0	172574.0	196968.0
C-48-15	CCL141	48	15	1	S534F	C-48-15_S48_L001_R1_001.fastq.gz	301508.0	231243.0	26977.0
C-48-16	CCL141	48	16	1	R355K	C-48-16_S49_L001_R1_001.fastq.gz	318347.0	173016.0	40307.0
C-48-17	CCL141	48	17	1	E627D	C-48-17_S50_L001_R1_001.fastq.gz	280104.0	249901.0	3198.0
C-48-18	CCL141	48	18	1	N82W	C-48-18_S51_L001_R1_001.fastq.gz	448257.0	329966.0	71799.0
C-48-20	CCL141	48	20	2	E627K	C-48-20_S52_L001_R1_001.fastq.gz	352909.0	177755.0	136902.0
C-48-21	CCL141	48	21	2	I163C	C-48-21_S53_L001_R1_001.fastq.gz	485749.0	337990.0	115282.0
C-48-22	CCL141	48	22	2	I292T	C-48-22_S54_L001_R1_001.fastq.gz	427449.0	284034.0	100648.0
C-48-23	CCL141	48	23	2	T521F	C-48-23_S55_L001_R1_001.fastq.gz	447125.0	382219.0	33308.0
C-48-24	CCL141	48	24	2	E627E	C-48-24_S56_L001_R1_001.fastq.gz	259839.0	101754.0	134318.0
C-48-25	CCL141	48	25	2	E627C	C-48-25_S57_L001_R1_001.fastq.gz	355684.0	148816.0	166634.0
C-48-26	CCL141	48	26	2	D701M	C-48-26_S58_L001_R1_001.fastq.gz	426074.0	259573.0	138695.0
C-48-27	CCL141	48	27	2	D9K	C-48-27_S59_L001_R1_001.fastq.gz	461394.0	224972.0	204042.0
C-48-28	CCL141	48	28	2	R355G	C-48-28_S60_L001_R1_001.fastq.gz	238376.0	41641.0	32264.0
C-48-29	CCL141	48	29	2	S532D	C-48-29_S61_L001_R1_001.fastq.gz	338457.0	140638.0	137384.0
C-48-30	CCL141	48	30	2	G669S	C-48-30_S62_L001_R1_001.fastq.gz	630248.0	490942.0	95415.0
C-48-31	CCL141	48	31	2	N82K	C-48-31_S63_L001_R1_001.fastq.gz	721542.0	145056.0	499506.0
C-48-32	CCL141	48	32	2	T378R	C-48-32_S64_L001_R1_001.fastq.gz	503563.0	76423.0	367067.0
C-48-33	CCL141	48	33	2	S534F	C-48-33_S65_L001_R1_001.fastq.gz	398103.0	302718.0	30566.0
C-48-34	CCL141	48	34	2	R355K	C-48-34_S66_L001_R1_001.fastq.gz	368071.0	59930.0	75297.0
C-48-35	CCL141	48	35	2	E627D	C-48-35_S67_L001_R1_001.fastq.gz	331094.0	262703.0	37858.0
C-48-36	CCL141	48	36	2	N82W	C-48-36_S68_L001_R1_001.fastq.gz	547741.0	247947.0	235403.0
