## Supplementary material for "Comprehensive mapping of avian influenza polymerase adaptation to the human host": Table S6

amino_acid_change	count_in_human_to_human_transitions	count_in_bird_to_human_transitions	count_in_bird_to_bird_transitions
I647V	0	0	2
S336T	0	1	0
T117N	1	0	0
A684T	2	0	2
M756V	0	1	0
H285Y	0	1	1
V366A	0	1	0
V732M	0	0	1
S490N	0	0	1
Q591R	3	0	0
A624S	0	0	1
K191T	0	0	1
S107N	2	0	1
P104L	2	0	0
D740A	1	0	0
D256G	3	0	1
M315L	1	0	0
S12L	0	1	0
H134N	0	0	1
L708F	1	0	0
S337F	0	1	0
R355I	0	0	1
T683I	1	0	0
T303I	0	0	1
R8K	1	0	1
V227M	1	0	1
Q507H	1	0	0
N715H	0	1	0
E677D	0	0	1
T105I	0	1	0
V227A	1	0	0
H134R	0	0	1
I147V	1	1	1
D9G	0	0	1
P579S	0	1	0
I451T	1	1	1
I67F	0	0	1
K5E	0	0	3
V356I	1	2	0
E65V	0	1	0
I394T	1	0	0
G685R	3	1	0
T117A	0	1	1
V172I	0	0	2
R88K	1	1	0
K702R	2	2	4
K339R	2	3	0
V598A	3	0	0
E120D	1	0	0
V166I	0	1	0
T662A	0	1	0
A674S	0	1	0
T521I	4	0	0
M64I	1	0	1
V122F	1	0	0
H27R	0	1	0
V731M	0	1	0
G450R	0	0	1
D390E	0	0	1
A661S	0	1	0
L384M	0	1	0
S155N	1	1	0
K116R	0	1	1
S534F	7	7	2
S582A	1	0	0
I451V	1	1	4
A717T	1	1	1
A707V	0	0	1
V344L	0	0	1
T184M	1	3	3
M483R	0	0	1
L281V	0	1	0
R380K	0	1	0
I141M	1	0	0
R369G	0	1	0
V109I	1	1	1
E123K	0	1	1
E700Q	0	0	1
T491A	0	0	1
I696V	0	1	0
L177V	0	0	1
V732L	0	0	1
A152T	0	1	0
M50V	1	0	0
V648L	0	1	0
I382V	1	0	1
E120K	1	0	0
L234V	0	0	1
S155G	0	0	1
R427Q	1	0	0
Q75H	1	0	0
N715T	1	0	1
T117I	0	1	0
E396G	1	0	0
M467I	0	1	0
E681D	1	1	0
N448T	1	0	2
P93S	0	0	1
V547I	2	0	2
Y360F	2	0	0
E65G	0	1	1
E627V	5	3	1
V588I	2	1	1
D9E	0	2	0
M64T	0	1	1
E391G	0	0	1
R62K	1	1	0
D161Y	0	0	1
S629N	0	0	1
L607M	1	1	0
T524I	1	1	0
N348S	1	0	0
M66I	1	2	0
N148K	0	0	1
E249D	0	0	1
D60G	0	0	1
L193F	1	0	1
R702K	0	0	1
I4V	1	0	0
K5N	0	0	2
S714N	1	0	1
V63I	1	0	0
A152S	2	0	1
I261T	0	0	1
A29S	0	1	0
M28I	0	1	0
K353R	2	1	0
R368Q	0	2	2
R299K	2	5	5
R70S	0	2	0
F621V	0	0	1
M243T	1	0	0
A44V	1	0	0
E191D	1	0	1
K699E	0	0	1
T559S	0	0	1
F119P	0	0	1
T683K	0	0	1
L45W	0	0	1
M473F	0	1	0
T662N	0	0	1
M473I	1	1	0
T117P	7	0	4
T524N	0	0	1
T178S	0	0	1
K627V	2	0	0
K663N	0	0	1
A274S	0	1	0
A684S	1	0	0
M570L	0	2	0
I385V	0	0	2
T662S	1	0	0
S714G	0	1	0
S714C	0	0	1
T666S	0	0	1
T666M	1	1	2
T559N	1	2	3
R369K	0	0	1
A397V	0	0	1
I676M	1	0	0
P453T	1	0	0
R355K	3	2	4
Q591L	0	1	0
M645T	0	0	1
L94Q	1	0	0
M473V	0	0	2
E249G	4	0	2
I319V	1	0	2
T23I	0	0	1
I147M	1	0	0
D9Y	1	0	0
Q551H	0	0	1
I261V	1	1	0
V495I	4	0	2
S320N	0	1	0
K197R	1	0	4
A156D	0	0	2
Q563K	0	0	1
T58A	0	0	1
N456D	0	1	0
H432Y	1	0	0
G150S	0	0	1
V338I	1	3	6
T105A	0	1	2
N711D	0	1	0
P43R	0	0	1
M676L	0	1	0
T329N	0	0	1
I616L	0	1	0
T473K	0	1	0
T106A	1	7	6
V511I	2	1	5
V114I	0	1	0
L317I	0	0	1
K140R	1	0	0
V584I	0	0	1
V292I	5	3	6
I266V	0	1	0
R3G	0	0	2
A156V	2	0	0
V640I	2	0	2
A674T	1	1	1
V647I	0	1	1
D9N	1	2	2
M66V	3	1	1
K197E	0	0	1
P430T	1	0	0
E341K	1	0	1
N82T	0	0	1
M570V	1	0	0
M467L	1	0	1
I676L	0	1	0
I570V	1	0	0
A395S	1	0	1
K80R	1	0	3
P56S	0	0	1
R332K	0	1	0
G685E	1	0	0
V203M	1	0	0
P679Q	1	0	1
M410V	0	1	1
C714Y	1	0	0
I451L	1	0	0
T569A	1	0	1
V411I	2	0	0
T224S	0	1	0
K157M	0	0	1
I141V	0	0	1
Q75P	0	0	1
K526R	5	2	6
A278V	1	0	0
G416C	1	0	0
L607V	1	0	0
V272I	0	0	1
I109T	1	0	1
R62G	1	0	1
V172L	0	0	1
S489P	0	1	0
N701D	1	0	0
D275E	0	0	1
R251K	2	0	1
M483V	0	0	1
R70K	0	0	1
Q447H	0	0	2
P453L	1	0	0
A684V	0	0	1
A442T	0	0	2
R213C	0	0	1
A674V	1	0	0
E627K	49	70	15
Q447R	0	0	1
R355G	1	0	2
A707S	0	1	1
G327S	1	0	0
D740N	1	0	1
V667M	0	1	0
E123G	0	0	1
E65K	0	1	2
N82S	0	0	1
L20V	0	0	1
V220A	0	1	0
I529V	0	0	3
N711S	0	0	2
M66T	0	1	0
N680T	0	1	0
R318K	0	0	2
A59S	0	1	0
I198T	0	0	1
M243I	0	0	2
M535L	0	1	2
S79N	0	1	0
I394V	1	1	1
V606A	0	1	0
E188G	1	0	1
Q194K	0	1	0
K32R	1	0	0
D390N	0	0	1
N759D	0	0	1
K699R	1	1	1
E677G	2	0	1
I354M	0	1	0
K482R	2	1	1
T588A	0	1	0
V344M	1	0	2
T76A	0	0	2
N556S	1	0	0
V139I	3	0	3
M202I	0	0	2
K187R	0	1	0
I411T	0	0	1
I615T	1	0	0
M473L	0	0	1
E304V	0	0	1
D567E	1	0	0
D87N	1	0	0
V473M	0	0	2
S322P	0	0	1
K5R	0	3	0
D195N	1	3	4
R664K	1	1	0
R555K	0	1	0
K214R	1	1	3
D567N	1	1	2
A377S	0	0	2
T683A	1	0	0
R692K	1	0	0
V588A	0	0	1
Q563L	0	1	0
C409R	0	2	2
S707P	0	1	0
M575I	1	0	1
P465S	1	0	0
T271A	1	1	0
A84S	0	0	1
E343K	0	0	1
S14A	0	1	0
G477R	1	0	0
D680N	0	0	1
I63V	1	0	1
K5Q	0	0	2
V338D	0	0	1
D296E	1	0	0
A274V	0	1	0
P453S	1	1	1
E2A	0	0	2
I616V	0	1	0
M53V	0	0	1
D611N	3	2	0
N42T	0	0	1
K190R	1	0	2
A661T	1	1	5
I198V	0	0	1
S470N	1	0	1
S497T	0	1	0
G173E	0	0	1
P620T	0	0	1
V478M	0	1	1
R175K	2	1	1
V648I	1	2	3
Q566H	1	0	0
T745A	0	0	1
R293K	1	0	0
K339E	1	0	1
I570M	1	0	3
S629T	0	0	1
L607Q	0	1	0
I398V	1	0	0
S36T	1	0	0
E492D	0	0	1
G367S	0	0	1
T329S	0	0	1
H127N	0	1	0
R340K	0	0	3
L535M	3	2	0
K340R	2	0	0
L435Q	0	0	1
D253G	0	0	1
K80N	1	0	1
Q591P	0	0	1
M402T	0	0	1
A624D	0	0	1
T58P	0	0	1
N448S	0	1	2
T559A	1	0	1
K312R	0	0	2
E192K	1	1	0
A199T	1	1	2
K660R	1	1	2
R46W	0	0	1
D87E	0	0	1
R508K	0	2	3
Q194H	1	0	0
V400A	1	2	0
M570I	1	2	4
K190E	1	0	0
A588V	0	1	2
Q288K	0	1	0
E210K	0	0	1
R505W	0	0	1
V598I	1	4	3
I354V	0	1	0
V613I	1	0	1
R15L	0	0	1
N510T	0	0	1
T612S	0	1	0
V255I	1	0	0
Q300H	0	1	0
V356A	2	0	0
K443R	1	1	1
R293G	0	1	0
T129A	0	0	1
I647M	0	0	1
A674P	0	0	1
E249K	0	1	0
V648A	2	0	1
T129I	0	1	0
V89M	0	1	0
I354L	0	0	1
V480I	1	0	0
D153N	2	0	0
A199S	0	0	1
I539V	0	0	1
F323L	1	0	0
D309N	0	0	2
R589K	1	0	0
T105M	1	1	0
A44H	0	0	1
N82V	0	0	1
T468A	0	0	1
L381M	0	0	2
I147T	4	0	0
A717S	0	1	0
D195G	0	1	0
F168S	0	0	1
K22R	1	0	2
D254Y	1	0	0
M676T	0	0	1
M365L	0	1	0
K699N	0	0	2
D417G	0	0	1
M473T	1	0	1
N301S	1	0	0
I411K	0	0	1
V457I	0	0	2
I66L	1	0	0
E343D	1	0	0
D195E	0	1	0
I4T	0	0	1
V676M	1	0	0
L435K	0	0	1
A674E	0	1	0
S286G	4	1	1
T21A	0	0	2
T329I	0	1	1
P68N	0	1	0
G590S	0	2	1
E452G	0	0	1
A588T	1	1	3
D701N	21	19	2
D671E	0	0	1
V495A	0	0	1
E396K	0	1	0
Q522L	1	0	0
M50T	0	1	0
A156T	0	0	1
I411V	1	0	3
K191E	2	0	0
A106T	1	0	0
V122I	1	1	0
D253N	1	2	0
N102K	0	1	0
D678G	2	0	0
K627E	18	1	27
I260V	1	0	2
M66S	0	1	0
G199C	1	0	0
E192D	0	0	1
H27Y	0	0	1
A221V	0	0	2
A221T	1	1	0
S86A	0	1	0
D60N	2	1	1
I726V	0	1	0
K586R	0	1	0
L665F	0	0	1
D441G	1	1	0
E342K	1	0	1
T21K	0	1	0
K54R	2	0	0
L317F	0	0	1
G416S	0	0	1
F610L	0	0	1
I19V	0	0	1
L475M	0	1	1
V686I	0	2	0
T471P	0	1	1
Q591K	3	10	0
A52T	0	1	0
Q288L	0	0	1
S12A	0	0	1
I109V	0	1	0
A221S	0	1	0
V547F	0	0	1
K339N	0	0	1
D680E	1	1	1
I67V	1	3	2
V732A	1	1	0
T178A	0	1	3
G199V	1	0	0
A661V	0	0	1
Q138H	0	0	1
T81I	1	0	0
T184A	1	0	1
A274T	0	0	1
A757P	0	0	1
G450E	2	0	0
T471A	0	0	1
E472D	0	0	1
I411M	1	1	0
S181L	0	0	1
V606I	0	0	2
Q13L	0	0	2
I31V	1	0	0
W99S	0	0	1
I463V	0	2	2
P93L	0	0	1
H27N	0	1	0
G327D	1	0	0
P68A	0	0	1
K22A	0	0	1
V295I	0	2	0
E191K	2	2	4
I411L	0	0	1
A174T	0	0	1
T637A	0	0	1
I554V	0	1	0
M66L	0	1	1
T108P	0	0	1
W49C	0	0	1
F446L	1	0	0
P515H	0	0	1
R703E	0	1	0
K627Q	1	0	0
V109A	1	0	0
L183S	1	0	0
V220I	1	0	2
D730N	0	0	1
K32T	0	0	1
M676V	2	2	5
E677K	0	1	2
V366I	1	0	1
G74D	0	0	1
Q439R	0	0	1
V267I	1	0	0
F168Y	0	0	1
A199G	0	0	1
N659S	0	1	1
I229V	1	0	1
A424S	0	0	1
S489C	0	1	0
K61R	1	1	3
R379K	0	0	1
I461V	0	1	2
T106I	1	0	0
N137S	0	0	3
V588L	1	0	0
E188K	0	2	1
S181P	2	0	0
S497N	0	0	1
I553V	0	1	0
E391D	2	0	0
Y488H	1	0	0
V133I	1	0	0
K121R	1	0	3
E241K	0	0	1
L618R	0	0	1
M676I	0	2	7
M283I	0	0	1
A84T	1	0	0
K389R	0	1	2
I292V	0	1	1
V560I	2	2	3
I185V	1	1	0
T637I	0	1	1
N715S	1	0	2
P453H	0	0	1
K157R	0	1	1
V89L	0	0	1
R375K	0	0	1
Q73K	1	0	2
H151N	1	0	0
P302L	0	1	0
T23A	0	0	1
D678N	1	0	0
M53Q	0	0	1
R8G	0	0	1
S82N	0	1	0
M206I	0	1	0
R144K	0	1	0
T76I	3	1	0
D309G	0	0	1
L668F	1	0	0
V444I	2	2	1
P679T	1	0	0
V613A	0	1	0
V122A	1	1	2
D441N	2	0	0
L619V	0	0	1
M365I	0	0	1
